# Egg activation triggers clearance of maternally deposited RNA binding proteins

**DOI:** 10.1101/806968

**Authors:** Michael Zavortink, Lauren N. Rutt, Svetlana Dzitoyeva, Chloe Barrington, Danielle Y. Bilodeau, Miranda Wang, Xiao Xiao Lily Chen, Olivia S. Rissland

## Abstract

The maternal-to-zygotic transition (MZT) is a conserved step in animal development, where control is passed from the maternal genome to the zygotic one. Although the MZT is typically considered from its impact on the transcriptome, we previously found that three maternally deposited *Drosophila* RNA binding proteins (ME31B, Trailer Hitch [TRAL], and Cup) are also cleared during the MZT by unknown mechanisms. Here, we show that these proteins are degraded by the ubiquitin-proteasome system. Kondo, an E2 conjugating enzyme, and the E3 CTLH ligase are required for the destruction of ME31B, TRAL, and Cup. Importantly, despite occurring hours earlier, egg activation establishes the timer for clearance of these proteins by activating the Pan Gu kinase, which in turn stimulates translation of *Kondo* mRNA. In other words, egg activation triggers a series of regulatory events that culminate in the degradation of maternally deposited RNA binding proteins several hours later. Clearance of the maternal protein dowry thus appears to be a coordinated, but as-yet underappreciated, aspect of the MZT.

**HIGHLIGHTS:**

- Degradation of ME31B requires the PNG kinase, but not fertilization
- The ubiquitin-proteasome system degrades ME31B via CTLH E3 ligase and the UBC-E2H/Kondo ubiquitin-conjugating enzyme
- The association of ME31B with the CTLH complex does not require PNG activity
- PNG kinase mediates the translational upregulation of Kondo at egg activation
