## Supplemental Table 1 for "Egg activation triggers clearance of maternally deposited RNA binding proteins"

### Sheet: Sheet1
Table S1. Summary of RNAi screen.
1 = no stabilization; 4 = complete stabilization
Each value listed corresponds to one biological replicate
RNAitarget	BLOOM#	Average score	Scores	Notes
ago(FBgn0041171).	34802	1	1; 1; 1; 1
Aos1(FBgn0029512)	36074	3	3; 3; 1; 3; 2;
Atg1(FBgn0260945)	44034	1	1
Atg1(FBgn0260945)	35177	1	1
Atg4(FBgn0031298)	44421	1	1; 1
Atg7(FBgn0034366)	34369	1	1; 1
Atg8a(FBgn0052672)	34340	1	1; 1
Atg9(FBgn0034110)	34901	1.5	1; 1; 1; 3; 3
bon(FBgn0023097)	37515	2	3; 1; 1; 1; 2; 1;
CG10916(FBgn0034312)	37485	1	1
CG10916(FBgn0034312).	36611	1	3; 1; 2; 1
CG11261(FBgn0036332).	50549	1	1; 1
CG11658(FBgn0036196)	43298	ND		low egg #
CG12402(FBgn0038202)	63718	1	1; 1
CG13085(FBgn0032780)	60409	1	1; 2
CG15141(FBgn0032635).	57253	1	1; 1
CG2218(FBgn0039767).	61924	1	1; 1
CG2924(FBgn0023528)	51681	1	1; 1
CG32479(FBgn0052479)	36897	1	1; 1
CG4813(FBgn0039013)	61303	1	2; 1; 1; 1; 1
CG4911(FBgn0035959).	55353	1	1; 1
CG4911(FBgn0035959).	58187	1	1
CG4968(FBgn0032214)	35615	1	3; 1
CG5003(FBgn0039554).	51408	1	1
CG5382(FBgn0038950)	64551	1	1
CG5384(FBgn0032216)	53262	3	3; 4	Usp14
CG5555(FBgn0038686).	55402	1.5	3; 1; 1; 1
CG5555(FBgn0038686).	55402	3	3
CG6179(FBgn0030915)	56909	1	1; 1
CG6194(FBgn0038325)	56046	1	2; 1
CG6752(FBgn0038296)	64019	1	1; 1
CG6923(FBgn0037944).	32448	1	1
CG7288(FBgn0030969)	55632	1	1; 2
CG7747(FBgn0034109).	56975	1	1
CG8232(FBgn0033352)	53249	2	2; 2	Pan2
CG8786(FBgn0036897)	40882	1.5	1; 2; 1; 2
CG9003(FBgn0033639)	62439	1	1; 1
CG9769(FBgn0037270)	33980	1	1; 1
CG9941(FBgn0030514).	43234	1	1; 1; 1
CHIP(FBgn0027052).	33938	1	1
CHIP(FBgn0027052).	34017	1	1
CSN5(FBgn0027053)	42781	2	3; 2
CSN5(FBgn0027053).	62970	1	1
CSN6(FBgn0028837)	41991	1	1; 1
CSN6(FBgn0028837)	36073	3	3; 3; 3; 3
Cul-2(FBgn0032956).	34988	3	3; 1; 1; 3; 4	28C
Cul-3(FBgn0261268)	36684	3	1; 1; 1; 1; 3; 3	Phenotype at 28C
Cul-3(FBgn0261268).	36684	3	1; 1; 1; 1; 3; 3	Phenotype at 28C
Cul-4(FBgn0033260).	50614	ND		few,no eggs
Cul-5(FBgn0039632).	50707	2	1; 1; 2; 3	Phenotype at 28C
cul1 lin19(FBgn0015509).	36601	1	1; 1; 1; 1; 1
cup(FBgn0000392)	35406	ND		poor egg lays
CYLD(FBgn0032210)	40840	1.5	1; 1; 3; 1; 1
CYLD(FBgn0032210)	35614	3	1; 3; 3; 1; 3
dgrn(FBgn0037384)	36628	3	3; 3; 1; 3; 3
dx(FBgn0000524).	35677	1.5	1; 2; 1
dx(FBgn0000524).	44455	3	3; 3; 3
EloB(FBgn0023212)	57416	2	2; 3; 1
Elongin-C(FBgn0023211)	44445	2	1; 3
Elongin-C(FBgn0023211).	34818	2	3; 1; 2
faf(FBgn0005632).	35728	1	1; 1	few eggs
Fbw5(FBgn0031773).	43250	2	1; 3; 2; 2; 1
Fbxl7(FBgn0038385)	60461	1	1; 1
gnu(FBgn0001120)	51703	4	4
gus(FBgn0026238).	66321	2.5	1; 1; 3; 2	Phenoytpe at 28C
HERC2(FBgn0031107).	51745	1	1
HERC2(FBgn0031107).	51773	1	1; 1
hyd(FBgn0002431).	32352	1	1
Iap2(FBgn0015247).	34776	1	1; 1
Kdm2(FBgn0037659).	33699	1	1
l(3)73Ah(FBgn0002283)	44011	1	1
lwr(FBgn0010602)	37481	1	1; 1
lwr(FBgn0010602)	37506	1.5	1; 3; 3; 1; 2
mCherry	35785	1
Mes-4(FBgn0039559).	34033	1	1
Mkrn1(FBgn0029152).	43178	1	1; 1
Mov34(FBgn0002787)	35411	ND		low egg lays
mr(FBgn0002791)	40856	1		3 activation def.
mr(FBgn0002791).	50547	ND		no eggs
mura(FBgn0037705).	35236	1	1; 1
Nedd4(FBgn0259174).	34741	2	2; 2
Nedd8(FBgn0032725)	33881	3	3; 1; 3
Pi3K59F(FBgn0015277)	64011	1	3; 1; 1
Pi3K59F(FBgn0015277)	36056	1	1; 1
plu(FBgn0003114)	42803	4	4; 4	red, no egg act.
png(FBgn0000826).	42535	4	4
poe(FBgn0011230).	32945	2	1; 2; 3; 2	Phenotype at 28C
POSH(FBgn0040294).	64569	1	1
Pros54(FBgn0015283)	34566	2	2	otu 22°
Prosalpha5(FBgn0016697)	34786	ND		no eggs laid
Prosalpha7(FBgn0023175)	33660	ND		1, few eggs, 30% hatch
Prosalpha7(FBgn0023175).	67909	ND		no eggs laid
Prp19(FBgn0261119).	32865	1
Prp8(FBgn0033688)	34622	1.5	3; 1
Psc(FBgn0005624)	38261	1	1; 1
Psc(FBgn0005624).	35297	1	1
Rca1(FBgn0017551).	51450	2	2
Rca1(FBgn0017551).	63598	2	2; 2; 3; 1; 1
Roc1a(FBgn0025638)	32362	2	2; 2; 1; 1
Roc1b(FBgn0040291)	62187	2	1; 1; 3; 3; 2; 1; 1
Rpn11(FBgn0028694)	33662	ND		low egg yields
SAK(FBgn0026371)	57221	1	1; 1
scny(FBgn0260936)	40877	1	2; 1
scny(FBgn0260936)	33406	1	3; 1
scny(FBgn0260936)	40865	ND		no eggs laid
sina(FBgn0003410)	40842	1	1; 1; 1
skpA(FBgn0025637).	32870	3	3; 3; 2; 3; 3; 2
skpE(FBgn0031074)	57578	1		28° 7062
slmb(FBgn0023423)	33898	3	1; 3; 4	Phenotype at 28C
slmb(FBgn0023423)	33986	3	1 ; 3; 3	Phenotype at 28C
smt3(FBgn0026170)	36125	3	3; 3; 2; 3
Su(dx)(FBgn0003557).	36836	1.5	3; 1; 1; 1
Su(z)2(FBgn0008654).	33403	1	2; 1; 1
Su(z)2(FBgn0265623).	57466	1	1; 1
tral(FBgn0041775).	38908	1	1	l, low me31B conc.
tral(FBgn0041775).	53961	1	2; 1
trx(FBgn0003862).	33703	1	1
Uba2(FBgn0029113)	63986	1	3; 1; 1; 1; 1; 3; 3	Phenotype at 28C
Uba2(FBgn0029113).	35806	3	1; 3; 3; 3;3; 4
Uba2(FBgn0029113).	28569	4	4
Ubc-E2H(FBgn0029996)	51410	4	1; 4; 4
Ubc4(FBgn0015321)	64035	1.5	1; 1; 1; 2; 1
UbcD6(FBgn0004436)	42631	3	3; 3; 3; 3; 4; 2; 3; 2
Ubp64E(FBgn0016756)	44645	1.5	2; 1; 2; 2
Ubpy(FBgn0038862)	39022	1	1
Ubpy(FBgn0038862)	38982	2	3; 2; 2
Ubqn(FBgn0031057)	33917	2	3; 1; 3;
Ubqn(FBgn0031057)	33989	3	3
Uch-L3(FBgn0011327)	35433	3	3; 3
Usp1(FBgn0028476)	60502	2	2
Usp15-31(FBgn0050421)	67780	1	1
Usp16-45(FBgn0029763)	67779	1	1
Usp32(FBgn0036913)	61871	1.5	3; 1
Usp7(FBgn0030366)	34708	1.5	4; 1; 1; 1
vfl (FBgn0259789)	42016	1	1; 1
w (FBgn0003996)	35573	1	1
